# Paradoxical energetics in the polar diatom *Fragilariopsis cylindrus* exposed to extreme low light

**DOI:** 10.64898/2026.01.30.702734

**Authors:** Arthur Plassart, Nathalie Joli, Sneha Sivaram, Sébastien Guérin, Flavienne Bruyant, Marie-Hélène Forget, Chris Bowler, Marcel Babin

## Abstract

In the Arctic Ocean, diatoms initiate blooms under sea ice at extreme low-light levels, yet the limits and mechanisms behind this capability remain unknown. We investigated the steady-state physiological and molecular responses of the polar diatom *Fragilariopsis cylindrus* across a light gradient (0.1 to 30 µmol photons m^-2^ s^-1^), representative of under-ice winter to early spring conditions, and reveals distinct strategies to cope with low light at both ends of this range. While cells optimize photon capture efficiency between 3 and 15 µmol photons m^-2^ s^-1^ relative to 30 µmol photons m^-2^ s^-1^, this strategy collapses below 1 µmol photons m^-2^ s^-1^. In this dim-light regime, cells activate non-photochemical quenching and a sustained xanthophyll cycle, which indicates a paradoxical requirement for energy dissipation despite extreme photon scarcity. While cell division arrests at 0.18 µmol photons m^-2^ s^-1^, photosynthetic electron transport seems to remain possible down to 0.1 µmol photons m^-2^ s^-1^, which suggests an uncoupling between photosynthesis and biomass accumulation. Crucially, this low-light regime occurs without the consumption of reserves and represents a physiological state distinct from metabolic hypometabolism in prolonged darkness. We propose that this dim-light physiological state arises when residual light absorption exceeds the energetic requirements for cellular maintenance in the absence of division. The result is a regulated imbalance dissipated through heat and carbon excretion. This mechanism allows polar diatoms to maintain a primed photosynthetic metabolism to facilitate rapid growth recovery upon the return of light after the winter solstice.
