## Supplemental Tables 1 & 2 for "Paradoxical energetics in the polar diatom *Fragilariopsis cylindrus* exposed to extreme low light"

### Sheet: READ ME
SUPPLEMENTARY TABLES
from
Paradoxical energetics in the polar diatom Fragilariopsis cylindrus exposed to extreme low light
Arthur Plassart1,2∗, Nathalie Joli1, Sneha Sivaram1,3, Sébastien Guérin1, Flavienne Bruyant1, Marie-Hélène Forget1, Chris Bowler 2, & Marcel Babin1
1. Takuvik International Research Laboratory (CNRS, Université Laval and Sorbonne Université, France), Biology Department, Québec-Océan, Université Laval, Québec, QC, G1V 0A6, Canada
2. Institut de Biologie de l'Ecole Normale Supérieure (IBENS), Ecole Normale Supérieure, CNRS, INSERM, Université PSL, 75005 Paris, France
3. Present adress: Alfred Wegener Institut Helmholtz Zentrum für Polar und Meeresforschung, Bremerhaven, Germany.
* Corresponding author: Plassart Arthur, arthur.plassart@takuvik.ulaval.ca

### Sheet: Table S1
	Predict µgE	SE	R2	Pvalue	IClower 95%	IChupper 95%	n
30	0.115	0.014	0.87	0.00001	0.084	0.148	3
15	0.082	0.007	0.95	0.000007	0.066	0.098	3
3	0.046	0.008	0.78	0.00017	0.029	0.064	3
1	0.033	0.005	0.8	0.00009	0.022	0.046	3
0.3	0.008	0.003	0.57	0.01759	0.001	0.015	3
0.1	0.004	0.002	0.17	0.17946	-0.002	0.01	3
Table S1. Fitted parameters estimates and statistics of the growth rate (µ) according to the linearized exponential growth equation (Wood et al., 2005).

### Sheet: Table S2
Param	Estimate	SE	Statistic	Pvalue	IClower 95%	IChupper 95%
µmax	0.103	0.007	14.37	>0.00001	0.087	0.129
KE	4.71	1.192	3.95	0.001	2.494	11.88
Table S2. Fitted parameters estimates and statistics of the growth parameters versus light irradiance. The data was fitted according to MacIntyre et al. (2002). µm = the maximal growth rate and KE = the light saturation parameter for growth.
